# Antagonism between salicylic acid and auxin responses directs root development during *Tobamovirus* infection

**DOI:** 10.64898/2026.09.17.752527

**Authors:** Daniela Weiss, Felix Shaya, Mira Carmeli-Weissberg, Ben N. Mansfeld, Ziv Spiegelman

## Abstract

Viral symptoms in plants are structural and physiological changes resulting from virus-induced manipulation of host pathways. While the effects of viruses on above-ground organs have been well-documented, their impact on the root system remains largely understudied. In tomato (*Solanum lycopersicum*), the emerging tomato brown rugose fruit virus (ToBRFV; Genus: *Tobamovirus*) causes significant reductions in root branching. However, the mechanisms underlying this symptom remained unexplored. Here, we provide evidence that tobamovirus-mediated suppression of root branching is conserved between ToBRFV and tomato mosaic virus (ToMV), with ToMV exhibiting a more severe effect over root development. Transcriptome analysis of tobamovirus-infected roots revealed a major shift from growth to defense, marked by the early activation of salicylic acid (SA) signaling. Conversely, auxin signaling was extensively reprogrammed; For example, auxin signaling suppressors such as *Aux/IAAs* were activated while expression of auxin response factors (ARFs), was downregulated. Importantly, *SlARF19a* showed reduced expression during infection. Functional analysis of *Slarf19a* mutants confirmed its critical role in root branching and the root’s developmental response to ToMV. We conclude that tobamovirus-mediated root suppression involves an inverse relationship between SA-mediated defense and auxin-mediated growth and identify *SlARF19a* as a key regulator in this developmental trade-off.
