## Supplementary table S4 for "Antagonism between salicylic acid and auxin responses directs root development during *Tobamovirus* infection"

### Sheet: ToMV - down_GOterm_results
GO.ID	Term	Annotated	Significant	Expected	Fisher.weight01
GO:0030243	cellulose metabolic process	122	59	20.48	3.2e-16
GO:0009832	plant-type cell wall biogenesis	122	53	20.48	2.5e-12
GO:0009664	plant-type cell wall organization	217	78	36.42	3e-12
GO:0009260	ribonucleotide biosynthetic process	179	65	30.04	1.3e-10
GO:0007010	cytoskeleton organization	357	113	59.92	2.4e-10
GO:0071555	cell wall organization	389	138	65.29	2.9e-10
GO:0048767	root hair elongation	152	57	25.51	4.4e-10
GO:0010498	proteasomal protein catabolic process	229	42	38.43	2.3e-08
GO:0009154	purine ribonucleotide catabolic process	209	65	35.08	1.5e-07
GO:0006637	acyl-CoA metabolic process	103	39	17.29	1.9e-07
GO:0009932	cell tip growth	170	53	28.53	2.3e-07
GO:0016125	sterol metabolic process	103	38	17.29	6.1e-07
GO:0048646	anatomical structure formation involved ...	576	140	96.67	7.5e-07
GO:0006094	gluconeogenesis	112	40	18.8	8.2e-07
GO:0070085	glycosylation	170	40	28.53	8.4e-07
GO:0006221	pyrimidine nucleotide biosynthetic proce...	107	38	17.96	1.8e-06
GO:0000271	polysaccharide biosynthetic process	312	86	52.36	2.8e-06
GO:0006694	steroid biosynthetic process	126	42	21.15	3.5e-06
GO:0009207	purine ribonucleoside triphosphate catab...	182	54	30.55	8.3e-06
GO:0034968	histone lysine methylation	126	41	21.15	9e-06
GO:0032989	cellular component morphogenesis	270	73	45.32	9.6e-06
GO:0042546	cell wall biogenesis	165	72	27.69	1.3e-05
GO:0042445	hormone metabolic process	185	54	31.05	1.4e-05
GO:0010383	cell wall polysaccharide metabolic proce...	169	49	28.36	2.3e-05
GO:0009913	epidermal cell differentiation	235	64	39.44	2.7e-05
GO:0006164	purine nucleotide biosynthetic process	107	35	17.96	3.6e-05
GO:0046130	purine ribonucleoside catabolic process	193	54	32.39	5.2e-05
GO:0000911	cytokinesis by cell plate formation	109	35	18.29	5.5e-05
GO:0032535	regulation of cellular component size	105	34	17.62	5.8e-05
GO:0046034	ATP metabolic process	149	44	25.01	6.5e-05
GO:0000226	microtubule cytoskeleton organization	186	52	31.22	7.3e-05
GO:0097435	supramolecular fiber organization	166	47	27.86	0.00012
GO:0009250	glucan biosynthetic process	154	44	25.85	0.00015
GO:0010817	regulation of hormone levels	278	83	46.66	0.00027
GO:0048367	shoot system development	583	119	97.85	0.00039
GO:0046686	response to cadmium ion	346	82	58.07	0.00042
GO:0006633	fatty acid biosynthetic process	166	45	27.86	0.00047
GO:0006260	DNA replication	143	40	24	0.00048
GO:0046165	alcohol biosynthetic process	158	43	26.52	0.00057
GO:0009987	cellular process	5850	994	981.84	0.0007
GO:0043604	amide biosynthetic process	617	85	103.55	0.00087
GO:0000910	cytokinesis	141	48	23.66	0.00099
GO:0030003	intracellular monoatomic cation homeosta...	142	38	23.83	0.00163
GO:0005975	carbohydrate metabolic process	938	248	157.43	0.00169
GO:1901659	glycosyl compound biosynthetic process	119	33	19.97	0.0017
GO:0006886	intracellular protein transport	568	109	95.33	0.00196
GO:0009165	nucleotide biosynthetic process	248	86	41.62	0.00199
GO:0015931	nucleobase-containing compound transport	111	31	18.63	0.00206
GO:0019748	secondary metabolic process	415	70	69.65	0.00253
GO:0010075	regulation of meristem growth	117	32	19.64	0.00253
GO:0032259	methylation	422	96	70.83	0.00257
GO:0098771	inorganic ion homeostasis	122	33	20.48	0.00266
GO:0051258	protein polymerization	122	33	20.48	0.00266
GO:0044042	glucan metabolic process	260	89	43.64	0.00317
GO:0009651	response to salt stress	518	110	86.94	0.00338
GO:0007389	pattern specification process	204	47	34.24	0.00442
GO:0044703	multi-organism reproductive process	108	29	18.13	0.00525
GO:0098662	inorganic cation transmembrane transport	232	54	38.94	0.00588
GO:0048437	floral organ development	227	53	38.1	0.00592
GO:0006007	glucose catabolic process	182	44	30.55	0.00606
GO:0048569	post-embryonic animal organ development	243	56	40.78	0.00633
GO:0051170	import into nucleus	100	27	16.78	0.0064
GO:0048868	pollen tube development	129	34	21.65	0.00646
GO:0009553	embryo sac development	115	30	19.3	0.00714
GO:0019752	carboxylic acid metabolic process	993	196	166.66	0.00808
GO:0006457	protein folding	146	36	24.5	0.00897
GO:0008544	epidermis development	251	71	42.13	0.00898
GO:0007005	mitochondrion organization	103	27	17.29	0.00971
GO:0030036	actin cytoskeleton organization	108	28	18.13	0.01
GO:1903047	mitotic cell cycle process	108	28	18.13	0.01
GO:0006096	glycolytic process	138	34	23.16	0.01103
GO:0042180	cellular ketone metabolic process	328	71	55.05	0.01105
GO:0071702	organic substance transport	1075	207	180.42	0.01116
GO:0016052	carbohydrate catabolic process	314	73	52.7	0.01222
GO:0009605	response to external stimulus	1123	204	188.48	0.01244
GO:0065009	regulation of molecular function	367	56	61.6	0.01303
GO:0009416	response to light stimulus	589	106	98.86	0.01423
GO:0048827	phyllome development	360	68	60.42	0.01453
GO:0000041	transition metal ion transport	116	29	19.47	0.01477
GO:0044272	sulfur compound biosynthetic process	233	46	39.11	0.01541
GO:0009057	macromolecule catabolic process	632	102	106.07	0.0155
GO:0009058	biosynthetic process	3776	647	633.75	0.01568
GO:0071695	anatomical structure maturation	253	78	42.46	0.01789
GO:0090696	post-embryonic plant organ development	159	35	26.69	0.01846
GO:0009411	response to UV	148	35	24.84	0.01874
GO:0010154	fruit development	390	81	65.46	0.01888
GO:0048878	chemical homeostasis	222	54	37.26	0.02006
GO:0009555	pollen development	144	34	24.17	0.02077
GO:0009628	response to abiotic stimulus	1488	276	249.74	0.02281
GO:0048509	regulation of meristem development	120	29	20.14	0.02316
GO:0015706	nitrate transmembrane transport	101	25	16.95	0.02532
GO:0009144	purine nucleoside triphosphate metabolic...	208	60	34.91	0.0268
GO:0035295	tube development	112	27	18.8	0.0286
GO:0055085	transmembrane transport	668	142	112.11	0.02865
GO:0050896	response to stimulus	3884	656	651.87	0.02915
GO:0009909	regulation of flower development	158	36	26.52	0.02972
GO:0043436	oxoacid metabolic process	1035	208	173.71	0.0303
GO:0051707	response to other organism	808	135	135.61	0.03151
GO:0000003	reproduction	1249	249	209.63	0.03203
GO:0007017	microtubule-based process	219	62	36.76	0.03423
GO:0072522	purine-containing compound biosynthetic ...	112	38	18.8	0.03444
GO:0010167	response to nitrate	109	26	18.29	0.03533
GO:0008283	cell population proliferation	203	44	34.07	0.03893
GO:2000026	regulation of multicellular organismal d...	380	75	63.78	0.03921
GO:0006897	endocytosis	142	32	23.83	0.04446
GO:0048438	floral whorl development	189	41	31.72	0.04451
GO:0042545	cell wall modification	137	31	22.99	0.04509
GO:0009627	systemic acquired resistance	204	37	34.24	0.04565
GO:0048364	root development	399	101	66.97	0.04602
GO:0016049	cell growth	388	111	65.12	0.04692
