## Supplementary table S3 for "Antagonism between salicylic acid and auxin responses directs root development during *Tobamovirus* infection"

### Sheet: ToMV - up_GOterm_results
GO.ID	Term	Annotated	Significant	Expected	Fisher.weight01
GO:0042440	pigment metabolic process	234	59	38.84	3.4e-08
GO:0016567	protein ubiquitination	375	102	62.25	7.8e-08
GO:1901565	organonitrogen compound catabolic proces...	1016	184	168.65	3.4e-06
GO:0044238	primary metabolic process	6862	1155	1139.04	0.00011
GO:0015994	chlorophyll metabolic process	111	34	18.43	0.00017
GO:0009889	regulation of biosynthetic process	1881	358	312.23	0.00023
GO:0009751	response to salicylic acid	329	63	54.61	0.00024
GO:0044270	cellular nitrogen compound catabolic pro...	531	79	88.14	0.00031
GO:0008610	lipid biosynthetic process	702	123	116.53	0.00033
GO:0009744	response to sucrose	142	40	23.57	0.00034
GO:0071369	cellular response to ethylene stimulus	131	22	21.75	0.00034
GO:0019684	photosynthesis, light reaction	120	35	19.92	0.00038
GO:0009639	response to red or far red light	257	63	42.66	0.00038
GO:0046700	heterocycle catabolic process	533	79	88.47	0.00045
GO:0019344	cysteine biosynthetic process	117	34	19.42	0.0005
GO:0009750	response to fructose	117	33	19.42	0.00106
GO:0015979	photosynthesis	164	51	27.22	0.00107
GO:0006635	fatty acid beta-oxidation	122	34	20.25	0.00113
GO:0006355	regulation of DNA-templated transcriptio...	1247	252	206.99	0.00123
GO:0009723	response to ethylene	278	61	46.15	0.00141
GO:0045935	positive regulation of nucleobase-contai...	424	95	70.38	0.00183
GO:0009611	response to wounding	294	68	48.8	0.00201
GO:0044248	cellular catabolic process	1105	215	183.42	0.00203
GO:0019439	aromatic compound catabolic process	543	79	90.13	0.00233
GO:0044281	small molecule metabolic process	2378	397	394.73	0.0024
GO:1901361	organic cyclic compound catabolic proces...	551	80	91.46	0.00373
GO:0006950	response to stress	3142	558	521.55	0.00389
GO:0050896	response to stimulus	5129	918	851.38	0.00411
GO:0009737	response to abscisic acid	526	107	87.31	0.00475
GO:0009753	response to jasmonic acid	327	63	54.28	0.00486
GO:0006807	nitrogen compound metabolic process	5704	948	946.82	0.005
GO:0034614	cellular response to reactive oxygen spe...	129	33	21.41	0.0057
GO:0009416	response to light stimulus	747	153	124	0.00597
GO:0010038	response to metal ion	518	104	85.98	0.00655
GO:0006623	protein targeting to vacuole	111	29	18.43	0.00689
GO:0045893	positive regulation of DNA-templated tra...	330	72	54.78	0.00704
GO:0071478	cellular response to radiation	102	27	16.93	0.00743
GO:0006644	phospholipid metabolic process	248	51	41.17	0.00754
GO:0090407	organophosphate biosynthetic process	561	88	93.12	0.00773
GO:0009813	flavonoid biosynthetic process	163	39	27.06	0.0096
GO:0031347	regulation of defense response	413	78	68.56	0.0113
GO:0009414	response to water deprivation	342	73	56.77	0.01137
GO:1901606	alpha-amino acid catabolic process	130	32	21.58	0.01182
GO:0009735	response to cytokinin	130	32	21.58	0.01182
GO:0080090	regulation of primary metabolic process	1988	387	329.99	0.01187
GO:0043412	macromolecule modification	2271	358	376.97	0.01207
GO:0009739	response to gibberellin	101	26	16.77	0.01236
GO:0031323	regulation of cellular metabolic process	2272	424	377.14	0.01301
GO:1901564	organonitrogen compound metabolic proces...	4103	649	681.07	0.01317
GO:0009644	response to high light intensity	136	33	22.58	0.01326
GO:0009063	amino acid catabolic process	136	33	22.58	0.01326
GO:0051171	regulation of nitrogen compound metaboli...	1837	357	304.93	0.01331
GO:0009698	phenylpropanoid metabolic process	272	61	45.15	0.01366
GO:0009653	anatomical structure morphogenesis	1249	186	207.33	0.01514
GO:0071215	cellular response to abscisic acid stimu...	237	42	39.34	0.01869
GO:0043161	proteasome-mediated ubiquitin-dependent ...	228	50	37.85	0.02025
GO:0042537	benzene-containing compound metabolic pr...	165	34	27.39	0.02044
GO:0009725	response to hormone	1171	233	194.38	0.02064
GO:0012501	programmed cell death	470	71	78.02	0.02102
GO:0080134	regulation of response to stress	481	93	79.84	0.0213
GO:0036211	protein modification process	1975	326	327.84	0.02326
GO:0070542	response to fatty acid	329	65	54.61	0.02716
GO:0043269	regulation of monoatomic ion transport	137	29	22.74	0.02724
GO:0016051	carbohydrate biosynthetic process	565	69	93.79	0.02751
GO:0048518	positive regulation of biological proces...	1210	234	200.85	0.02774
GO:0010558	negative regulation of macromolecule bio...	586	91	97.27	0.02775
GO:0018022	peptidyl-lysine methylation	123	8	20.42	0.02814
GO:0009734	auxin-activated signaling pathway	113	27	18.76	0.0283
GO:0022414	reproductive process	1470	200	244.01	0.02844
GO:0006163	purine nucleotide metabolic process	511	62	84.82	0.02864
GO:0044550	secondary metabolite biosynthetic proces...	311	67	51.62	0.03216
GO:0048519	negative regulation of biological proces...	1316	209	218.45	0.03285
GO:0048573	photoperiodism, flowering	125	29	20.75	0.03414
GO:0006629	lipid metabolic process	1145	222	190.06	0.03425
GO:0010033	response to organic substance	2073	392	344.1	0.03777
GO:0009205	purine ribonucleoside triphosphate metab...	222	16	36.85	0.03833
GO:0009657	plastid organization	203	39	33.7	0.03894
GO:0009408	response to heat	228	48	37.85	0.04366
GO:0002831	regulation of response to biotic stimulu...	331	62	54.94	0.04388
GO:1901605	alpha-amino acid metabolic process	400	88	66.4	0.04539
GO:0051336	regulation of hydrolase activity	113	26	18.76	0.04721
GO:0044237	cellular metabolic process	6672	1118	1107.5	0.04742
GO:0042221	response to chemical	2708	497	449.51	0.04783
GO:0009890	negative regulation of biosynthetic proc...	620	98	102.92	0.04824
