## Supplementary table S1 for "Antagonism between salicylic acid and auxin responses directs root development during *Tobamovirus* infection"

### Sheet: Primers list 
Primer name	Gene ID	Primer sequence	Reference
TIP41_F	Solyc10g049850	ATGGAGTTTTTGAGTCTTCTGC	Expósito-Rodríguez et al 2008 BMC Plant Biol	qPCR
TIP41_R	Solyc10g049850	GCTGCGTTTCTGGCTTAGG	Expósito-Rodríguez et al 2008 BMC Plant Biol	qPCR
ACTIN_F	Solyc03g078400	TGGTCGGAATGGGACAGAAG	Li et al 2021, Mol Plant Pathol	qPCR
ACTIN_R	Solyc03g078400	CTCAGTCAGGAGAACAGGGT	Li et al 2021, Mol Plant Pathol	qPCR
S5H/DMR6_F	Solyc03g080190	ATTCAGATGATCCTTCAAAGACC	D.T. Thomazella et al., 2021 PNAS	qPCR
S5H/DMR6_R	Solyc03g080190	GAATTTCCCTGCAATATCTGC	D.T. Thomazella et al., 2021 PNAS	qPCR
NPR1_F	Solyc07g040690	ACAAGTTGATGGCACGTCTG	Gupta et al., 2023 Front. Plant Sci.	qPCR
NPR1_R	Solyc07g040690	CCGATTCAAGTGCTCCTCTT	Gupta et al., 2023 Front. Plant Sci.	qPCR
PR1a_F	Solyc01g106620	CTGGTGCTGTGAAGATGTGG	Gupta et al., 2023 Front. Plant Sci.	qPCR
PR1a_R	Solyc01g106620	TGACCCTAGCACAACCAAGA	Gupta et al., 2023 Front. Plant Sci.	qPCR
PR1b_F	Solyc00g174340	GTGTCCGAGAGGCCAAGCTA	Gupta et al., 2023 Front. Plant Sci.	qPCR
PR1b_R	Solyc00g174340	AGGACGTTGTCCGATCCAGTT	Gupta et al., 2023 Front. Plant Sci.	qPCR
PR5x_F	Solyc08g080620	CGATGACTTTCGCCCCAACCAA	This publication	qPCR
PR5x_R	Solyc08g080620	TCCTCCGAACGTGGTACAAGGG	This publication	qPCR
ARF3_F	Solyc02g077560	AATTGCAGTATCAGACTTTGG	Zouine et al., 2014 Plos one	qPCR
ARF3_R	Solyc02g077560	TCTAGATATCCCAGAACTAGGA	Zouine et al., 2014 Plos one	qPCR
ARF4_F	Solyc11g069190	CATTATTGTTGGTGACTTTGTG	Zouine et al., 2014 Plos one	qPCR
ARF4_R	Solyc11g069190	GACCTTTGGAAACCTATTGG	Zouine et al., 2014 Plos one	qPCR
ARF5_F	Solyc04g081240	CCTTCAGAGTTTGTCATTCCT	Zouine et al., 2014 Plos one	qPCR
ARF5_R	Solyc04g081240	AACATCATTCCAAATCTCATACC	Zouine et al., 2014 Plos one	qPCR
ARF7_F	Solyc07g042260	TGGTGGATGAATCTGTTGTC	Zouine et al., 2014 Plos one	qPCR
ARF7_R	Solyc07g042260	TACTTAGACAGCTCTGAACCT	Zouine et al., 2014 Plos one	qPCR
ARF8b_F	Solyc02g037530	GTCAGTCCGTGATCATAGAG	Zouine et al., 2014 Plos one	qPCR
ARF8b_R	Solyc02g037530	GGAATCCAAGCTACAATTTCC	Zouine et al., 2014 Plos one	qPCR
ARF10a_F	Solyc11g069500	ATTCTCTGTGCCTAGATACTG	Zouine et al., 2014 Plos one	qPCR
ARF10a_R	Solyc11g069500	CTATAAATGTGCCTAAACTTCCA	Zouine et al., 2014 Plos one	qPCR
ARF19a_F	Solyc07g016180	GAAAACACCGGTGAATACTGC	Israeli et al 2019 current biology	qPCR
ARF19a_R	Solyc07g016180	TGCTTTTCTTCTCCACTTCACC	Israeli et al 2019 current biology	qPCR
ARF19b_F	Solyc05g047460	CTCAAGGCCACAGTGAACAG	Israeli et al 2019 current biology	qPCR
ARF19b_R	Solyc05g047460	GTTTCAGGATCAGCATGAAGG	Israeli et al 2019 current biology	qPCR
IAA4_F	Solyc06g053840	ACTCCACCTGTTGCCAAGAC	Bertinatto Cruz et al., 2018 Front. Plant Sci	qPCR
IAA4_R	Solyc06g053840	AGATAAGGGGCTCCATCCAT	Bertinatto Cruz et al., 2018 Front. Plant Sci	qPCR
IAA27_F	Solyc03g120500	GCAAGAGAAGCTCAGTGA	Bertinatto Cruz et al., 2018 Front. Plant Sci	qPCR
IAA27_R	Solyc03g120500	ACATCTCCCAAGGAACATCG	Bertinatto Cruz et al., 2018 Front. Plant Sci	qPCR
PIN5_F	Solyc01g068410	ACATTGAGCTGGCATTTTGG	This publication	qPCR
PIN5_R	Solyc01g068410	TCCACTACCAGCCTTTGACA	This publication	qPCR
ToMV_CP_F		CTACGGTTGCAATTCGGTCT	Hak and Spiegelman 2021 MPMI	qPCR
ToMV_CP_R		AGGTCCAGACCAACCCAGACAT	Hak and Spiegelman 2021 MPMI	qPCR
ToBRFV_CP_F		CACAATCGCAACTCCATCGC	Molad et al., 2024 Plant Soil	qPCR
ToBRFV_CP_R		ACAGGTTTCCACACTTCGCT	Molad et al., 2024 Plant Soil	qPCR
ToBRFV__F		TGGCCGGTCTGTCTGGAGAC	Gupta et al., 2023 Front. Plant Sci.	qPCR
ToBRFV__R		GGGGCCCGTGTACACAATCG	Gupta et al., 2023 Front. Plant Sci.	qPCR
Aip-198F		AAAGAAGTCGATATTCACATACCTAAT	Iftah Marash et al 2024 Plant Science	Genotyping arf8a Solyc03g031970
Aip-198R		CATGCATTGTGACATTGTGG	Iftah Marash et al 2024 Plant Science	Genotyping arf8a Solyc03g031970
Aip-100F		GACGTTCTGCAGAAAAAATATTCCCG	Israeli et al 2019 current biology	Genotyping arf19a-1 Solyc07g016180
Aip-100R		TTCAATCTCCCAAATTGAGACTCGGTTA	Israeli et al 2019 current biology	Genotyping arf19a-1 Solyc07g016180
